# The genome of *Lactuca saligna*, a wild relative of lettuce, provides insight into non-host resistance to the downy mildew *Bremia lactucae*

**DOI:** 10.1101/2022.10.18.512484

**Authors:** Wei Xiong, Lidija Berke, Richard Michelmore, Dirk-Jan M. van Workum, Frank F.M. Becker, Elio Schijlen, Linda V. Bakker, Sander Peters, Rob van Treuren, Marieke Jeuken, Klaas Bouwmeester, M. Eric Schranz

## Abstract

*Lactuca saligna* L. is a wild relative of cultivated lettuce (*Lactuca sativa* L.), with which it is partially interfertile. Hybrid progeny suffer from hybrid incompatibilities (HI), resulting in reduced fertility and distorted transmission ratios. *Lactuca saligna* displays broad spectrum resistance against lettuce downy mildew caused by *Bremia lactucae* Regel and is considered a non-host species. This phenomenon of resistance in *L. saligna* is called non-host resistance (NHR). One possible mechanism behind this NHR is through the plant–pathogen interaction triggered by pathogen-recognition receptors, including nucleotide-binding leucin-rich repeats (NLRs) and receptor-like kinases (RLKs). We report a chromosome-level genome assembly of *L. saligna* (accession CGN05327), leading to the identification of two large paracentric inversions (>50 Mb) between *L. saligna* and *L. sativa*. Genome-wide searches delineated the major resistance clusters as regions enriched in *NLR*s and *RLK*s. Three of the enriched regions co-locate with previously identified NHR intervals. RNA-seq analysis of *Bremia* infected lettuce identified several differentially expressed *RLK*s in NHR regions. Three tandem wall-associated kinase-encoding genes (*WAK*s) in the NHR8 interval display particularly high expression changes at an early stage of infection. We propose *RLK*s as strong candidate(s) for determinants for the NHR phenotype of *L. saligna*.
