## Supplemental Dataset 1 for "The genome of *Lactuca saligna*, a wild relative of lettuce, provides insight into non-host resistance to the downy mildew *Bremia lactucae*"

### Sheet: SupplmentalDS1A
Supplmental Dataset 1A. Summary of Illumina sequencing
Sequencer	Insert size	PE Read length	Read number	Length (Gb)	Direction	file
Hiseq	200	125	970650093	121.331	forward	run0172_lactuca-200_S1_R1_001
Hiseq	200	125	970650093	121.331	reverse	run0172_lactuca-200_S1_R2_001
Hiseq	500	125	232811628	29.1015	forward	run0161IL_Lactuca_saligna_500_S16_L007_R1_001
Hiseq	500	125	232811628	29.1015	reverse	run0161IL_Lactuca_saligna_500_S16_L007_R2_001
Hiseq	500	125	233145034	29.1431	forward	run0161IL_Lactuca_saligna_500_S16_L008_R1_001
Hiseq	500	125	233145034	29.1431	reverse	run0161IL_Lactuca_saligna_500_S16_L008_R2_001
Miseq	550	300	24002316	7.20069	forward	run0081_lactuca550_S1_L001_R1_001
Miseq	550	300	24002316	7.20069	reverse	run0081_lactuca550_S1_L001_R2_001
Miseq	550	300	23269801	6.98094	forward	run0093_lactuca550_S1_L001_R1_001
Miseq	550	300	23269801	6.98094	reverse	run0093_lactuca550_S1_L001_R2_001
Miseq	550	300	24380909	7.31427	forward	run0099_lactuca550_S1_L001_R1_001
Miseq	550	300	24380909	7.31427	reverse	run0099_lactuca550_S1_L001_R2_001
Miseq	550	300	24918892	7.47567	forward	run0102_lactuca550_S1_L001_R1_001
Miseq	550	300	24918892	7.47567	reverse	run0102_lactuca550_S1_L001_R2_001

### Sheet: SupplementalDS1B
Supplmental Dataset 1B. Summary of Pacbio sequencing
Statistics	Batch1	Batch2
Number of sequences	5998253	4686627
Total sequence length	51029541447	44111857442
Average sequence length	8507.4	9412.3
Minimum sequence length	35	35
Maximum sequence length	63856	78268
Median sequence length	8122	9008
N50 length	11575	12349
N50 index	1699558	1334932
N60 length	10567	11193
N60 index	2159859	1709710
N70 length	9056	9793
N70 index	2678883	2129350
N80 length	7282	7974
N80 index	3304951	2626020
N90 length	5211	5752
N90 index	4124209	3269716
N100 length	35	35
N100 index	5998253	4686627
